# Structure-activity relationships of coumarin and its analogs and mechanistic insights into germination inhibition by coumarin

**DOI:** 10.1101/2024.05.23.595645

**Authors:** Kazuma Fukuda, Sota Hyakutake, Taiga Oishi, Michinari Yoshida, Mizuho Koga, Chisato Egami, Hyuga Matsuura, Ryusei Ito, Kosei Tsukahara, Mitsuki Noda, Kosei Tomonaga, Kohei Chifu, Rinsei Ichimaru, Eita Fujito, Kanae Mori, Yuka Tokuyama, Takako Yoshida, Noriko Ryuda, Yukio Nagano, Kazuhide Matsutaka

**Affiliations:** Saga Prefectural Chienkan High School, Saga, Japan; Analytical Research Center for Experimental Sciences, Saga University, Saga, Japan

## Abstract

Coumarin is produced by various land plants, such as cherry trees, and is known to exhibit a wide range of physiological activities. Notably, one of its primary functions is the inhibition of seed germination. However, the structural basis underlying coumarin’s germination-inhibitory effect remains poorly understood. In this study, we analyzed the structure-activity relationships of coumarin analogs in two plant species, white clover and Arabidopsis, and demonstrated that the benzene ring and ester bond within the coumarin skeleton constitute the minimal structural requirements for germination inhibition. The inhibitory effects of dihydrocoumarin, which lacks the double bond in the coumarin skeleton, varied among plant species, while those of various other modified coumarin analogs also differed across species. In both plant species, coumarin consistently proved to be one of the most potent inhibitors. Furthermore, the observation that dihydrocoumarin exhibited a strong germination inhibitory effect only in white clover suggests that certain coumarin analogs may act in a species-specific manner. Additionally, the mechanism of coumarin-mediated germination inhibition remains largely unclear. Using RNA-Seq analysis on Arabidopsis seeds, we uncovered a novel and critically important mechanism whereby coumarin suppresses the expression of genes encoding expansins, proteins that are responsible for loosening plant cell walls. This study is significant for understanding how coumarin contributes to plant competition in nature.
