## Supplementary Spread Sheets 2 for "Structure-activity relationships of coumarin and its analogs and mechanistic insights into germination inhibition by coumarin"

### Sheet: Sheet1
	ID	Symbol	ExpMean	Exp Control	Exp Coumarin	log2FC	lfcSE	Stat	p-value	padj
	AT2G37190	RPL12A	59.942	99.346	20.539	-2.22	0.146	-13.463	2.6e-41	1.9e-38
	AT1G27400	RPL17A	41.794	71.348	12.24	-2.45	0.182	-12.287	1.1e-34	5.1e-32
	AT3G60245	RPL37AC	242.881	379.576	106.187	-1.828	0.128	-11.907	1.1e-32	4.6e-30
	AT4G17390	RPL15B	137.729	214.501	60.957	-1.798	0.127	-11.867	1.7e-32	7.0e-30
	AT3G24830	RPL13AB	119.21	183.279	55.14	-1.715	0.127	-11.146	7.5e-29	2.1e-26
	AT3G28900	RPL34C	20.132	33.682	6.583	-2.193	0.183	-11.132	8.8e-29	2.4e-26
	AT5G45775	RPL11B	49.556	80.127	18.985	-2.021	0.163	-10.827	2.6e-27	6.6e-25
	AT1G69620	RPL34B	89.991	144.302	35.68	-1.986	0.158	-10.811	3.1e-27	7.6e-25
	AT2G37600	RPL36A	35.621	63.598	7.645	-2.901	0.248	-10.811	3.1e-27	7.6e-25
	AT3G16080	RPL37C	48.527	83.557	13.497	-2.544	0.216	-10.791	3.8e-27	9.3e-25
	AT5G22440	RPL10AC	27.298	45.257	9.339	-2.162	0.185	-10.633	2.1e-26	4.9e-24
	AT5G60670	RPL12C	15.255	27.809	2.701	-2.96	0.289	-10.599	3.0e-26	7.1e-24
	AT3G62870	RPL7AB	134.199	201.936	66.461	-1.589	0.123	-10.48	1.1e-25	2.4e-23
	AT2G01250	RPL7B	106.591	160.332	52.85	-1.583	0.125	-10.307	6.6e-25	1.4e-22
	AT2G36620	RPL24A	41.756	67.905	15.606	-2.053	0.182	-9.926	3.2e-23	6.0e-21
	AT3G23390	RPL36AB	55.494	92.384	18.603	-2.252	0.205	-9.822	9.0e-23	1.6e-20
	AT5G23900	RPL13D	43.312	67.915	18.709	-1.806	0.159	-9.735	2.1e-22	3.6e-20
	AT3G05590	RPL18B	210.053	307.855	112.251	-1.447	0.119	-9.646	5.1e-22	8.4e-20
	AT4G29410	RPL28C	73.113	114.947	31.28	-1.845	0.166	-9.473	2.7e-21	4.2e-19
	AT1G09690	RPL21C	160.515	236.146	84.884	-1.465	0.124	-9.392	5.9e-21	8.6e-19
	AT3G49010	RPL13B	219.426	325.644	113.207	-1.516	0.129	-9.361	7.9e-21	1.1e-18
	AT4G16720	RPL15A	217.366	317.546	117.186	-1.43	0.12	-9.342	9.5e-21	1.4e-18
	AT5G27850	RPL18C	126.862	188.981	64.742	-1.531	0.136	-9.068	1.2e-19	1.6e-17
	AT4G36130	RPL8C	73.294	108.796	37.792	-1.501	0.134	-9.042	1.5e-19	2.1e-17
	AT2G39460	RPL23AA	117.109	177.244	56.975	-1.62	0.146	-8.997	2.3e-19	3.0e-17
	AT5G39740	RPL5B	99.922	147.062	52.782	-1.461	0.13	-8.982	2.7e-19	3.4e-17
	AT4G27090	RPL14B	291.703	416.349	167.056	-1.312	0.112	-8.971	2.9e-19	3.8e-17
	AT1G09590	RPL21C	73.163	110.384	35.943	-1.592	0.147	-8.942	3.8e-19	4.8e-17
	AT2G18020	RPL8A	244.797	353.354	136.239	-1.369	0.121	-8.795	1.4e-18	1.7e-16
	AT3G49910	RPL26A	139.448	203.9	74.996	-1.431	0.134	-8.42	3.8e-17	3.9e-15
	AT3G53430	RPL12B	64.733	95.178	34.287	-1.447	0.139	-8.353	6.7e-17	6.7e-15
	AT1G02780	RPL19A	333.38	459.559	207.2	-1.145	0.101	-8.301	1.0e-16	1.0e-14
	AT5G02870	RPL4D	112.539	158.714	66.365	-1.245	0.114	-8.284	1.2e-16	1.2e-14
	AT4G26230	RPL31B	68.493	103.508	33.478	-1.6	0.161	-8.208	2.3e-16	2.2e-14
	AT3G05560	RPL22B	94.623	137.654	51.593	-1.399	0.135	-8.203	2.3e-16	2.2e-14
	AT1G04480	RPL23A	77.531	115.367	39.695	-1.516	0.15	-8.194	2.5e-16	2.4e-14
	AT3G09500	RPL35A	101.054	149.981	52.127	-1.507	0.149	-8.142	3.9e-16	3.6e-14
	AT5G02450	RPL36C	41.078	62.436	19.719	-1.614	0.171	-7.922	2.3e-15	2.0e-13
	AT1G56045	RPL41G	52.688	86.437	18.938	-2.133	0.241	-7.883	3.2e-15	2.7e-13
	AT1G70600	RPL27AC	73.295	107.701	38.89	-1.446	0.148	-7.826	5.0e-15	4.2e-13
	AT4G18100	RPL32A	178.561	255.017	102.106	-1.312	0.129	-7.785	6.9e-15	5.7e-13
	AT2G36170	RPL40B	30.654	49.281	12.027	-1.949	0.223	-7.78	7.3e-15	5.9e-13
	AT4G15000	RPL27C	44.542	68.033	21.051	-1.646	0.178	-7.761	8.5e-15	6.8e-13
	AT3G52590	RPL40B	146.562	210.57	82.555	-1.34	0.134	-7.749	9.3e-15	7.4e-13
	AT1G57660	RPL21E	39.673	62.272	17.074	-1.808	0.202	-7.715	1.2e-14	9.6e-13
	AT2G47610	RPL7AA	129.437	182.676	76.198	-1.251	0.124	-7.659	1.9e-14	1.5e-12
	AT4G10450	RPL9D	14.704	24.441	4.968	-2.092	0.26	-7.627	2.4e-14	1.9e-12
	AT3G06700	RPL29A	160.18	234.421	85.938	-1.437	0.138	-7.566	3.8e-14	2.9e-12
	AT2G19730	RPL28A	154.809	220.527	89.09	-1.298	0.134	-7.461	8.6e-14	6.3e-12
	AT3G55280	RPL23AB	54.193	81.616	26.771	-1.573	0.175	-7.202	5.9e-13	4.1e-11
	AT2G20450	RPL14A	39.865	59.291	20.439	-1.492	0.172	-7.165	7.8e-13	5.3e-11
	AT1G08360	RPL10AA	83.987	119.905	48.069	-1.301	0.143	-7.032	2.0e-12	1.3e-10
	AT1G52300	RPL37B	161.752	225.516	97.987	-1.194	0.129	-6.97	3.2e-12	2.0e-10
	AT2G27530	RPL10AB	163.375	227.934	98.815	-1.198	0.128	-6.945	3.8e-12	2.3e-10
	AT5G13510	RPL10	7.634	13.392	1.875	-2.323	0.37	-6.879	6.0e-12	3.6e-10
	AT3G04400	RPL23A	207.417	284.18	130.654	-1.115	0.126	-6.516	7.2e-11	3.8e-9
	AT3G13580	RPL7D	34.774	51.219	18.329	-1.434	0.182	-6.492	8.5e-11	4.5e-9
	AT3G16780	RPL19B	34.455	50.078	18.832	-1.365	0.169	-6.476	9.4e-11	4.9e-9
	AT1G67430	RPL17B	216.42	297.746	135.094	-1.134	0.128	-6.467	1.0e-10	5.1e-9
	AT3G59540	RPL38A	121.472	173.502	69.442	-1.309	0.158	-6.403	1.5e-10	7.5e-9
	AT3G53020	RPL24B	209.297	283.989	134.605	-1.071	0.122	-6.27	3.6e-10	1.7e-8
	AT1G41880	RPL35AB	86.168	122.621	49.716	-1.285	0.158	-6.264	3.8e-10	1.8e-8
	AT3G55750	RPL35AD	40.45	58.793	22.106	-1.372	0.179	-6.193	5.9e-10	2.7e-8
	AT4G31985	RPL39C	71.896	103.087	40.706	-1.319	0.168	-6.165	7.0e-10	3.1e-8
	AT1G23290	RPL27AB	44.722	64.233	25.211	-1.315	0.169	-6.161	7.2e-10	3.2e-8
	AT5G56710	RPL31C	127.158	175.129	79.186	-1.135	0.138	-6.067	1.3e-9	5.5e-8
	AT5G27770	RPL22C	67.959	94.48	41.437	-1.17	0.145	-6.045	1.5e-9	6.2e-8
	AT4G13170	RPL13AC	12.526	18.102	6.951	-1.265	0.179	-5.97	2.4e-9	9.6e-8
	AT3G22230	RPL27B	77.978	105.543	50.413	-1.051	0.129	-5.882	4.0e-9	1.6e-7
	AT3G09630	RPL4A	161.444	212.465	110.423	-0.938	0.107	-5.874	4.2e-9	1.6e-7
	AT5G67510	RPL26B	30.871	45.195	16.548	-1.396	0.196	-5.812	6.2e-9	2.3e-7
	AT1G29965	RPL18AA	19.54	29.815	9.264	-1.586	0.242	-5.729	1.0e-8	3.7e-7
	AT2G43460	RPL38A	102.012	144.078	59.946	-1.251	0.17	-5.633	1.8e-8	6.1e-7
	AT3G56020	RPL41G	30.943	47.903	13.982	-1.707	0.264	-5.597	2.2e-8	7.4e-7
	AT3G18740	RPL30C	192.596	260.517	124.676	-1.057	0.137	-5.506	3.7e-8	1.2e-6
	AT1G74050	RPL6C	103.352	134.93	71.774	-0.901	0.109	-5.455	4.9e-8	1.6e-6
	AT1G14320	RPL10A	329.618	430.592	228.644	-0.91	0.112	-5.346	9.0e-8	2.7e-6
	AT1G66580	RPL10C	978.226	882.049	1074.4	0.284	0.115	5.278	1.3e-7	3.8e-6
	AT1G57860	RPL21E	43.485	60.147	26.822	-1.136	0.167	-5.152	2.6e-7	7.0e-6
	AT1G26880	RPL34A	42.786	59.912	25.659	-1.192	0.181	-5.054	4.3e-7	1.1e-5
	AT2G40205	RPL41G	45.356	72.596	18.116	-1.945	0.344	-5.037	4.7e-7	1.2e-5
	AT2G19740	RPL31A	39.081	55.047	23.114	-1.217	0.189	-4.968	6.8e-7	1.7e-5
	AT1G15250	RPL37A	28.578	41.793	15.362	-1.387	0.23	-4.963	6.9e-7	1.7e-5
	AT1G18540	RPL6A	53.686	72.324	35.048	-1.024	0.149	-4.959	7.1e-7	1.8e-5
	AT4G02230	RPL19C	69.112	92.756	45.468	-1.013	0.146	-4.949	7.4e-7	1.8e-5
	AT2G39390	RPL35B	57.144	80.684	33.603	-1.239	0.201	-4.742	2.1e-6	4.6e-5
	AT1G07070	RPL35AA	6.805	11.569	2.042	-2.047	0.482	-4.618	3.9e-6	7.7e-5
	AT3G44890	RPL9	9.092	13.348	4.836	-1.298	0.256	-4.57	4.9e-6	9.5e-5
	AT1G26910	RPL10B	6.91	10.889	2.932	-1.596	0.352	-4.528	5.9e-6	1.1e-4
	AT5G46430	RPL32B	83.491	112.728	54.254	-1.041	0.166	-4.495	6.9e-6	1.3e-4
	AT5G48760	RPL13AD	74.605	97.279	51.93	-0.893	0.132	-4.435	9.2e-6	1.6e-4
	AT1G33120	RPL9C	177.371	230.758	123.984	-0.891	0.131	-4.387	1.1e-5	2.0e-4
	AT1G33140	RPL9C	302.473	385.309	219.637	-0.808	0.116	-4.282	1.9e-5	3.1e-4
	AT4G18730	RPL11B	22.473	32.322	12.624	-1.29	0.247	-4.233	2.3e-5	3.7e-4
	AT1G05190	RPL6	8.239	12.254	4.225	-1.343	0.294	-4.222	2.4e-5	3.8e-4
	AT3G08520	RPL41G	735.286	982.723	487.849	-1.009	0.169	-4.194	2.7e-5	4.2e-4
	AT2G33370	RPL23A	40.113	53.583	26.644	-0.981	0.169	-4.152	3.3e-5	4.9e-4
	ATMG00560	RPL2	12.798	8.655	16.941	0.894	0.313	4.05	5.1e-5	7.3e-4
	AT4G01310	RPL5	16.381	22.036	10.725	-0.974	0.185	-3.93	8.5e-5	0.001
	AT1G74060	RPL6B	7.093	9.915	4.271	-1.05	0.237	-3.859	1.1e-4	0.001
	AT3G27850	RPL12C	65.855	83.773	47.937	-0.793	0.131	-3.821	1.3e-4	0.002
	AT3G11120	RPL41G	53.811	77.97	29.652	-1.365	0.293	-3.808	1.4e-4	0.002
	AT3G53740	RPL36B	250.298	313.487	187.108	-0.741	0.116	-3.705	2.1e-4	0.002
	AT1G80750	RPL7A	38.02	49.049	26.991	-0.838	0.156	-3.507	4.5e-4	0.005
	AT1G48350	RPL18	18.84	25.376	12.304	-0.987	0.232	-3.186	0.001	0.012
	AT1G77940	RPL30B	255.552	315.356	195.747	-0.685	0.127	-3.043	0.002	0.018
	AT1G32990	RPL11	7.197	9.935	4.459	-1.002	0.296	-2.897	0.004	0.027
	AT3G25920	RPL15	28.006	35.266	20.746	-0.738	0.162	-2.82	0.005	0.033
	AT4G30930	RPL21M	13.052	16.913	9.192	-0.814	0.201	-2.812	0.005	0.034
	AT3G17465	RPL3B	23.119	29.057	17.182	-0.725	0.164	-2.715	0.007	0.043
	AT1G07320	RPL4	22.684	28.629	16.739	-0.74	0.156	-2.677	0.007	0.047
	AT2G32220	RPL27A	20.674	27.591	13.757	-0.954	0.27	-2.623	0.009	0.053
	AT3G55170	RPL35C	10.898	14.791	7.004	-0.98	0.344	-2.481	0.013	0.073
	ATMG00080	RPL16	62.635	38.645	86.624	1.144	0.58	2.468	0.014	0.075
	AT1G35680	RPL21	42.245	51.792	32.699	-0.648	0.15	-2.371	0.018	0.092
	AT1G29070	RPL34	33.65	42.373	24.927	-0.742	0.196	-2.365	0.018	0.093
	AT3G63490	RPL1	90.488	91.392	89.584	-0.029	0.125	2.222	0.026	0.122
	AT3G58700	RPL11B	48.04	58.486	37.594	-0.624	0.155	-2.123	0.034	0.146
	AT5G40950	RPL27	22.821	28.145	17.496	-0.656	0.188	-2.007	0.045	0.181
	AT3G27830	RPL12A	17.727	22.285	13.169	-0.717	0.233	-1.966	0.049	0.193
	AT3G02190	RPL39B	71.119	69.77	72.468	0.054	0.183	1.893	0.058	0.218
	AT3G14600	RPL18AC	101.718	120.357	83.078	-0.529	0.127	-1.773	0.076	0.261
	AT2G43030	RPL3A	33.069	39.46	26.677	-0.548	0.161	-1.628	0.104	0.322
	AT4G35490	MRPL11	84.006	99.114	68.897	-0.518	0.134	-1.58	0.114	0.343
	ATCG01020	RPL32	7.713	14.382	1.044	-2.912	1.944	-1.553	0.12	0.355
	AT1G74270	RPL35AC	85.108	101.034	69.182	-0.54	0.155	-1.541	0.123	0.36
	AT2G42740	RPL11A	19.588	23.624	15.552	-0.573	0.206	-1.456	0.145	0.399
	AT1G78630	RPL13	27.931	32.954	22.908	-0.506	0.153	-1.437	0.151	0.408
	AT2G24090	RPL35	23.446	28.066	18.827	-0.552	0.186	-1.43	0.153	0.412
	AT5G54600	RPL24	30.027	35.578	24.476	-0.522	0.169	-1.346	0.178	0.454
	ATCG00760	RPL36	4.531	7.963	1.099	-2.094	2.154	-1.087	0.277	0.586
	ATCG00840	RPL23-A	1.215	0.372	2.057	1.156	2.545	0.959	0.338	0.654
	ATCG00640	RPL33	7.096	10.704	3.487	-1.383	1.557	-0.826	0.409	0.722
	AT1G29970	RPL18AA	41.856	44.75	38.961	-0.195	0.141	0.825	0.409	0.723
	ATCG00790	RPL16	3.555	4.747	2.363	-0.773	0.878	-0.778	0.436	0.746
	AT2G33450	RPL28	42.068	47.656	36.48	-0.377	0.165	-0.509	0.611	0.867
	ATCG00780	RPL14	2.991	2.746	3.236	0.177	0.998	0.497	0.619	0.873
	ATCG00660	RPL20	4.794	4.554	5.033	0.119	0.92	0.428	0.668	0.9
	ATCG00810	RPL22	0.543	0.743	0.342	-0.378	1.777	-0.415	0.678	0.901
	ATCG01310	rpl2-B	1.931	2.277	1.585	-0.342	0.762	-0.368	0.713	0.911
	AT1G75350	RPL31	41.26	46.554	35.965	-0.363	0.162	-0.351	0.726	0.911
	AT5G65220	RPL29	53.203	59.538	46.868	-0.339	0.144	-0.265	0.791	0.935
	AT3G54210	RPL17	62.328	68.058	56.598	-0.262	0.161	0.212	0.832	0.957
	AT1G36240	RPL30A	0.107	0.213	0	-0.279	4.08	-0.127	0.899	0.958
	AT3G51190	RPL8B	0.019	0.038	0	-0.054	4.08	-0.127	0.899	0.958
