## Supplementary Spread Sheets 3 for "Structure-activity relationships of coumarin and its analogs and mechanistic insights into germination inhibition by coumarin"

### Sheet: Sheet1
	ID	Symbol	ExpMean	Exp Control	Exp Coumarin	log2FC	lfcSE	Stat	p-value	padj
	AT3G04840	RPS3AA	106.308	164.961	47.654	-1.77	0.129	-11.473	1.8e-30	5.9e-28
	AT3G56340	RPS26C	74.399	118.747	30.051	-1.947	0.147	-11.417	3.4e-30	1.1e-27
	AT5G16130	RPS7C	75.664	125.175	26.153	-2.216	0.171	-11.388	4.8e-30	1.5e-27
	AT5G61170	RPS19C	57.452	94.49	20.414	-2.157	0.168	-11.357	6.8e-30	2.0e-27
	AT1G15930	RPS12A	113.911	177.504	50.318	-1.798	0.134	-11.223	3.1e-29	9.1e-27
	AT5G58420	RPS4D	80.07	124.696	35.444	-1.786	0.139	-10.838	2.3e-27	5.9e-25
	AT4G25740	RPS10A	25.409	43.292	7.527	-2.377	0.211	-10.498	8.8e-26	2.0e-23
	AT3G11510	RPS14B	93.163	148.085	38.241	-1.926	0.157	-10.477	1.1e-25	2.4e-23
	AT1G04270	RPS15A	170.053	254.562	85.545	-1.562	0.121	-10.449	1.5e-25	3.2e-23
	AT2G47110	RPS27AB	192.034	286.984	97.083	-1.554	0.128	-9.949	2.5e-23	4.8e-21
	AT5G07090	RPS4B	114.403	172.51	56.295	-1.599	0.133	-9.799	1.1e-22	2.0e-20
	AT5G20290	RPS8A	281.369	406.434	156.304	-1.373	0.11	-9.684	3.5e-22	5.9e-20
	AT4G31700	RPS6A	121.554	184.333	58.776	-1.632	0.141	-9.546	1.3e-21	2.1e-19
	AT3G48930	RPS11A	112.594	170.094	55.093	-1.609	0.139	-9.423	4.4e-21	6.6e-19
	AT4G34670	RPS3AB	130.485	194.74	66.231	-1.542	0.134	-9.225	2.8e-20	4.0e-18
	AT3G04920	RPS24A	89.674	135.452	43.897	-1.604	0.143	-9.148	5.8e-20	8.0e-18
	AT5G23740	RPS11C	44.99	70.342	19.639	-1.789	0.169	-8.975	2.8e-19	3.6e-17
	AT3G60770	RPS13A	125.602	183.446	67.757	-1.424	0.127	-8.892	6.0e-19	7.3e-17
	AT2G32060	RPS12C	83.563	127.901	39.225	-1.68	0.158	-8.651	5.1e-18	5.7e-16
	AT5G02960	RPS23B	258.133	367.372	148.894	-1.297	0.118	-8.372	5.7e-17	5.7e-15
	AT2G37270	RPS5A	65.831	95.914	35.747	-1.399	0.135	-8.187	2.7e-16	2.5e-14
	AT5G52650	RPS10C	66.598	100.152	33.043	-1.571	0.158	-8.167	3.2e-16	2.9e-14
	AT3G62250	RPS27AC	181.891	263.024	100.758	-1.376	0.132	-8.163	3.3e-16	3.1e-14
	AT1G07770	RPS15AA	61.312	93.21	29.413	-1.631	0.167	-8.04	9.0e-16	8.2e-14
	AT2G41840	RPS2C	155.362	218.016	92.707	-1.225	0.115	-8.029	9.8e-16	8.8e-14
	AT3G45030	RPS20C	56.464	88.285	24.643	-1.8	0.194	-7.899	2.8e-15	2.4e-13
	AT4G00100	RPS13B	113.793	162.895	64.692	-1.319	0.137	-7.476	7.7e-14	5.7e-12
	AT5G15200	RPS9B	256.913	357.286	156.541	-1.185	0.122	-7.252	4.1e-13	2.9e-11
	AT3G10610	RPS17C	11.75	19.809	3.69	-2.15	0.297	-7.184	6.8e-13	4.7e-11
	AT5G41520	RPS10B	90.939	131.23	50.647	-1.356	0.153	-6.923	4.4e-12	2.7e-10
	AT5G59850	RPS15AA	79.676	114.369	44.983	-1.327	0.152	-6.854	7.2e-12	4.3e-10
	AT5G56670	RPS30A	171.744	249.113	94.375	-1.391	0.16	-6.82	9.1e-12	5.4e-10
	AT5G10360	RPS6B	123.129	172.049	74.209	-1.202	0.133	-6.796	1.1e-11	6.3e-10
	AT1G34030	RPS18B	68.505	99.44	37.57	-1.381	0.162	-6.732	1.7e-11	9.7e-10
	AT3G02080	RPS19A	110.736	155.394	66.079	-1.221	0.138	-6.722	1.8e-11	1.0e-9
	AT2G36160	RPS14A	106.284	148.535	64.032	-1.201	0.136	-6.658	2.8e-11	1.5e-9
	AT1G22780	RPS18B	90.384	125.716	55.051	-1.177	0.134	-6.565	5.2e-11	2.8e-9
	AT5G28060	RPS24B	11.377	18.619	4.135	-1.934	0.284	-6.511	7.4e-11	3.9e-9
	AT2G07696	RPS7	11.94	6.187	17.694	1.379	0.277	6.479	9.2e-11	4.8e-9
	AT3G53890	RPS21B	46.552	69.434	23.67	-1.513	0.198	-6.266	3.7e-10	1.7e-8
	AT5G47930	RPS27D	111.574	155.058	68.089	-1.176	0.143	-6.191	6.0e-10	2.7e-8
	AT5G35530	RPS3C	104.44	140.464	68.416	-1.027	0.118	-6.136	8.4e-10	3.7e-8
	AT1G72370	RPSAA	265.097	351.087	179.106	-0.967	0.109	-6.035	1.6e-9	6.6e-8
	AT5G62300	RPS20C	70.895	100.78	41.01	-1.277	0.165	-5.904	3.6e-9	1.4e-7
	AT3G04770	RPSAb	7.73	11.933	3.527	-1.515	0.26	-5.767	8.1e-9	3.0e-7
	AT2G09990	RPS16A	33.221	47.331	19.111	-1.265	0.175	-5.718	1.1e-8	3.9e-7
	AT3G02560	RPS7B	66.902	92.595	41.209	-1.149	0.151	-5.704	1.2e-8	4.2e-7
	AT2G21580	RPS25B	161.024	218.546	103.501	-1.071	0.14	-5.457	4.8e-8	1.5e-6
	AT5G03850	RPS28A	43.713	61.127	26.299	-1.186	0.171	-5.363	8.2e-8	2.5e-6
	AT2G31610	RPS3A	135.654	176.464	94.844	-0.889	0.111	-5.281	1.3e-7	3.7e-6
	AT2G40590	RPS26A	34.996	50.111	19.881	-1.291	0.196	-5.271	1.4e-7	3.9e-6
	AT5G18380	RPS16C	444.488	585.064	303.912	-0.943	0.125	-5.233	1.7e-7	4.7e-6
	AT3G11940	RPS5B	145.729	189.805	101.652	-0.894	0.114	-5.172	2.3e-7	6.4e-6
	AT2G19750	RPS30A	74.929	104.545	45.313	-1.188	0.175	-5.124	3.0e-7	8.0e-6
	AT1G58983	RPS2B	30.895	41.946	19.845	-1.043	0.153	-5.034	4.8e-7	1.2e-5
	AT5G09510	RPS15D	88.149	115.401	60.897	-0.911	0.134	-5.016	5.3e-7	1.3e-5
	AT3G53870	RPS3B	206.8	264.501	149.099	-0.823	0.104	-4.948	7.5e-7	1.8e-5
	AT1G79850	RPS17	23.248	34.518	11.978	-1.452	0.255	-4.857	1.2e-6	2.8e-5
	AT1G58380	RPS2A	34.192	46.244	22.14	-1.03	0.155	-4.832	1.3e-6	3.1e-5
	AT5G39850	RPS9C	53.105	70.592	35.618	-0.967	0.142	-4.79	1.7e-6	3.7e-5
	AT2G05220	RPS17B	53.943	71.801	36.085	-0.973	0.153	-4.522	6.1e-6	1.2e-4
	AT4G33865	RPS29C	63.234	86.576	39.892	-1.099	0.18	-4.503	6.7e-6	1.3e-4
	AT4G39200	RPS25E	208.756	271.615	145.897	-0.892	0.132	-4.478	7.5e-6	1.4e-4
	AT3G43980	RPS29C	9.201	14.827	3.575	-1.791	0.402	-4.331	1.5e-5	2.5e-4
	AT4G09800	RPS18B	102.148	133.689	70.607	-0.911	0.141	-4.319	1.6e-5	2.6e-4
	AT5G64140	RPS28C	62.221	82.984	41.459	-0.984	0.167	-4.158	3.2e-5	4.8e-4
	AT3G49080	RPS9M	11.774	15.999	7.548	-0.992	0.189	-4.051	5.1e-5	7.3e-4
	AT2G17360	RPS4A	82.471	103.769	61.174	-0.753	0.113	-3.981	6.9e-5	9.4e-4
	AT1G74970	RPS9	10.656	15.023	6.289	-1.136	0.24	-3.946	7.9e-5	0.001
	AT3G47370	RPS20B	103.28	130.326	76.235	-0.766	0.129	-3.613	3.0e-4	0.003
	AT3G61110	RPS27B	172.628	215.244	130.012	-0.723	0.117	-3.596	3.2e-4	0.003
	AT3G52580	RPS14C	94.496	119.718	69.275	-0.781	0.139	-3.444	5.7e-4	0.006
	AT5G27700	RPS21C	138.632	176.132	101.131	-0.794	0.145	-3.434	5.9e-4	0.006
	AT4G29390	RPS30A	142.093	177.061	107.124	-0.72	0.125	-3.359	7.8e-4	0.007
	AT3G10090	RPS28A	14.367	20.861	7.874	-1.301	0.329	-3.343	8.3e-4	0.008
	AT1G48830	RPS7A	48.238	61.138	35.337	-0.774	0.145	-3.323	8.9e-4	0.008
	AT2G04390	RPS17A	43.879	55.759	32	-0.782	0.158	-3.129	0.002	0.014
	AT3G44010	RPS29C	80.03	102.693	57.367	-0.829	0.176	-3.026	0.002	0.019
	AT3G57490	RPS2D	20.222	25.706	14.738	-0.763	0.183	-2.717	0.007	0.043
	AT5G15520	RPS19B	6.554	8.873	4.235	-0.915	0.278	-2.701	0.007	0.044
	AT5G56940	RPS16-2	15.98	20.971	10.989	-0.874	0.253	-2.521	0.012	0.067
	AT2G33800	RPS5	37.79	46.011	29.569	-0.621	0.138	-2.381	0.017	0.09
	AT5G14320	RPS13	13.746	17.356	10.135	-0.721	0.207	-2.314	0.021	0.103
	AT3G46040	RPS15AD	76.459	92.342	60.577	-0.6	0.136	-2.206	0.027	0.125
	AT4G30800	RPS11B	6.113	8.01	4.216	-0.789	0.302	-2.064	0.039	0.163
	AT2G40510	RPS26B	121.652	145.024	98.28	-0.557	0.13	-1.993	0.046	0.185
	AT5G59240	RPS8B	0.218	0.436	0	-0.522	1.974	-1.944	0.052	0.2
	AT3G15190	RPS20	22.571	27.491	17.652	-0.611	0.182	-1.826	0.068	0.24
	AT4G34620	RPS16-1	294.919	306.77	283.067	-0.116	0.106	1.778	0.075	0.259
	AT2G19720	RPS15AB	1.766	2.663	0.87	-0.97	0.743	-1.692	0.091	0.294
	AT4G29430	RPS15AE	7.608	9.919	5.298	-0.794	0.354	-1.677	0.094	0.3
	AT5G46470	RPS6	0.562	0.73	0.394	-0.312	0.39	-1.469	0.142	0.393
	AT3G04230	RPS16B	11.058	13.484	8.632	-0.589	0.245	-1.349	0.177	0.452
	AT3G22300	RPS10	13.359	15.929	10.789	-0.522	0.214	-1.204	0.229	0.524
	ATCG00905	RPS12C	7.052	10.698	3.405	-1.409	1.233	-1.144	0.253	0.556
	ATCG00770	RPS8	1.794	2.675	0.912	-0.943	1.255	-1.034	0.301	0.615
	AT4G34555	RPS25D	27.074	32.168	21.98	-0.529	0.243	-0.998	0.318	0.634
	AT3G09680	RPS23A	0.152	0.303	0	-0.382	2.771	-0.979	0.327	0.644
	ATCG00380	RPS4	0.294	0.128	0.459	0.371	2.074	0.966	0.334	0.651
	AT3G03600	RPS2	21.36	24.89	17.83	-0.459	0.183	-0.96	0.337	0.654
	AT2G38140	RPS31	41.538	48.555	34.522	-0.48	0.207	-0.915	0.36	0.675
	ATCG00820	RPS19	3.227	4.86	1.595	-1.175	1.671	-0.849	0.396	0.71
	AT5G47320	RPS19	14.104	16.496	11.712	-0.461	0.216	-0.846	0.397	0.712
	AT5G43640	RPS15E	0.285	0.151	0.419	0.302	2.173	0.829	0.407	0.721
	AT5G30510	RPS1	28.485	32.67	24.299	-0.412	0.144	-0.809	0.418	0.731
	ATCG00160	RPS2	0.489	0.704	0.274	-0.42	1.503	-0.744	0.457	0.764
	ATCG01120	RPS15	2.195	3.367	1.023	-1.11	2.011	-0.72	0.472	0.777
	ATCG00650	RPS18	4.702	3.97	5.434	0.373	1.026	0.695	0.487	0.79
	ATCG00065	RPS12A	10.252	8.279	12.224	0.511	1.225	0.689	0.491	0.792
	ATCG00050	RPS16	0.817	0	1.634	1.397	3.674	0.655	0.512	0.802
	AT5G45250	RPS4	0.668	0.677	0.659	-0.015	0.431	0.652	0.515	0.803
	AT4G26090	RPS2	0.826	0.982	0.671	-0.247	0.418	-0.642	0.521	0.808
	AT1G77750	RPS13	5.011	5.895	4.128	-0.427	0.338	-0.632	0.527	0.813
	AT5G04800	RPS17D	55.798	63.238	48.358	-0.38	0.144	-0.63	0.529	0.814
	ATCG00800	RPS3	1.281	1.133	1.43	0.188	0.997	0.629	0.529	0.814
	AT2G34520	RPS14	24.174	27.703	20.645	-0.407	0.179	-0.615	0.538	0.822
	AT3G13120	RPS10	24.826	27.98	21.672	-0.354	0.154	-0.496	0.62	0.873
	AT2G45710	RPS27A	28.722	32.209	25.235	-0.34	0.176	-0.245	0.806	0.943
	AT5G09500	RPS15C	0.13	0.112	0.147	0.046	2.682	0.235	0.814	0.947
	ATCG00750	RPS11	1.175	1.319	1.03	-0.192	1.4	-0.11	0.913	0.959
	AT5G63070	RPS15F	0.145	0.19	0.1	-0.112	3.161	-0.109	0.914	0.959
	ATCG00330	RPS14	16.638	18.196	15.08	-0.256	0.625	-0.04	0.968	0.985
	ATCG00900	RPS7-A	1.705	1.849	1.561	-0.154	1.02	0.031	0.975	0.988
