## Supplementary Spread Sheets 4 for "Structure-activity relationships of coumarin and its analogs and mechanistic insights into germination inhibition by coumarin"

### Sheet: Sheet 1
GO_ID	GO_term	Category	numGenes	ES	NES	nMoreExtreme	size	p-value	padj
GO:0009506	plasmodesma	Component	122	-0.448066	-1.83792	0	398	0.000120135	0.00991437
GO:0003723	RNA binding	Function	89	-0.394196	-1.588	0	318	0.000123625	0.00991437
GO:0005618	cell wall	Component	58	-0.581227	-2.20863	0	179	0.000134807	0.00991437
GO:0005730	nucleolus	Component	68	-0.523547	-1.96203	0	160	0.000136911	0.00991437
GO:0009505	plant-type cell wall	Component	32	-0.583381	-2.09496	0	113	0.000142227	0.00991437
GO:0006412	translation	Process	57	-0.785223	-2.73328	0	91	0.000145836	0.00991437
GO:0003735	structural constituent of ribosome	Function	60	-0.812931	-2.80689	0	86	0.000146434	0.00991437
GO:0009408	response to heat	Process	34	-0.542315	-1.85445	0	81	0.000148038	0.00991437
GO:0009826	unidimensional cell growth	Process	41	-0.57362	-1.95869	0	80	0.000148126	0.00991437
GO:0005840	ribosome	Component	24	-0.793534	-2.33323	0	35	0.000163319	0.00991437
GO:0022627	cytosolic small ribosomal subunit	Component	20	-0.841665	-2.43388	0	32	0.000164285	0.00991437
GO:0022625	cytosolic large ribosomal subunit	Component	25	-0.875412	-2.45548	0	28	0.000166583	0.00991437
GO:0051082	unfolded protein binding	Function	15	-0.724539	-1.98584	0	25	0.000167476	0.00991437
GO:0019843	rRNA binding	Function	17	-0.791092	-2.14476	0	24	0.00016852	0.00991437
GO:0006606	protein import into nucleus	Process	15	-0.741361	-1.927	0	20	0.000169405	0.00991437
GO:0019252	starch biosynthetic process	Process	10	-0.748294	-2.00362	0	23	0.000169779	0.00991437
GO:0042254	ribosome biogenesis	Process	15	-0.852205	-2.19119	0	19	0.000169837	0.00991437
GO:0003999	adenine phosphoribosyltransferase activity	Function	7	-0.849015	-2.02786	0	14	0.000172891	0.00991437
GO:0000027	ribosomal large subunit assembly	Process	7	-0.848323	-1.95583	0	12	0.00017507	0.00991437
GO:0004017	adenylate kinase activity	Function	3	-0.908725	-1.95659	0	9	0.000178635	0.00991437
GO:0004001	adenosine kinase activity	Function	7	-0.958577	-1.94331	0	7	0.000180995	0.00991437
GO:0044209	AMP salvage	Process	5	-0.913333	-1.85159	0	7	0.000180995	0.00991437
GO:0003844	1,4-alpha-glucan branching enzyme activity	Function	6	-0.940286	-1.82333	0	6	0.000182448	0.00991437
GO:0004550	nucleoside diphosphate kinase activity	Function	6	-0.983288	-1.90672	0	6	0.000182448	0.00991437
GO:0009099	valine biosynthetic process	Process	5	-0.965938	-1.87308	0	6	0.000182448	0.00991437
GO:0019948	SUMO activating enzyme activity	Function	3	-0.939268	-1.82136	0	6	0.000182448	0.00991437
GO:0030267	glyoxylate reductase (NADP) activity	Function	3	-0.957432	-1.85658	0	6	0.000182448	0.00991437
GO:0016756	glutathione gamma-glutamylcysteinyltransferase activity	Function	4	0.945795	1.81543	0	5	0.00021692	0.00991437
GO:0010344	seed oilbody biogenesis	Process	5	0.954538	1.92703	0	6	0.00022119	0.00991437
GO:0004719	protein-L-isoaspartate (D-aspartate) O-methyltransferase activity	Function	3	0.958965	2.02756	0	7	0.000223364	0.00991437
GO:0033743	peptide-methionine (R)-S-oxide reductase activity	Function	5	0.890358	1.95916	0	8	0.000224568	0.00991437
GO:0030091	protein repair	Process	5	0.890327	2.02374	0	9	0.000227066	0.00991437
GO:0019915	lipid storage	Process	6	0.91499	2.13107	0	10	0.000231642	0.00991437
GO:0043295	glutathione binding	Function	6	0.855565	2.05152	0	11	0.000231803	0.00991437
GO:0045174	glutathione dehydrogenase (ascorbate) activity	Function	7	0.904283	2.16834	0	11	0.000231803	0.00991437
GO:0002239	response to oomycetes	Process	7	0.790644	1.94942	0	12	0.0002331	0.00991437
GO:0003997	acyl-CoA oxidase activity	Function	10	0.901736	2.22333	0	12	0.0002331	0.00991437
GO:0015112	nitrate transmembrane transporter activity	Function	7	0.784818	1.93506	0	12	0.0002331	0.00991437
GO:0009636	response to toxic substance	Process	7	0.828945	2.08965	0	13	0.000235793	0.00991437
GO:0008559	xenobiotic transmembrane transporting ATPase activity	Function	6	0.775119	1.99753	0	14	0.000237079	0.00991437
GO:0015116	sulfate transmembrane transporter activity	Function	7	0.753489	2.14457	0	21	0.000242718	0.00991437
GO:0035251	UDP-glucosyltransferase activity	Function	10	0.815855	2.27014	0	19	0.000243072	0.00991437
GO:0000103	sulfate assimilation	Process	17	0.747097	2.1796	0	23	0.000243191	0.00991437
GO:0008540	proteasome regulatory particle, base subcomplex	Component	9	0.753818	2.06501	0	18	0.000243309	0.00991437
GO:0010181	FMN binding	Function	12	0.739842	1.99397	0	17	0.000245761	0.00991437
GO:0042631	cellular response to water deprivation	Process	10	0.729337	1.96565	0	17	0.000245761	0.00991437
GO:0006914	autophagy	Process	21	0.75986	2.26856	0	26	0.000249314	0.00991437
GO:0006635	fatty acid beta-oxidation	Process	26	0.770729	2.46321	0	35	0.000257798	0.00991437
GO:0009407	toxin catabolic process	Process	16	0.640587	2.0804	0	38	0.000262192	0.00991437
GO:0016758	transferase activity, transferring hexosyl groups	Function	12	0.641683	2.12811	0	41	0.000265182	0.00991437
GO:0006749	glutathione metabolic process	Process	18	0.630415	2.16284	0	49	0.000275558	0.00991437
GO:0080044	quercetin 7-O-glucosyltransferase activity	Function	28	0.748604	2.62593	0	55	0.00027972	0.00991437
GO:0008152	metabolic process	Process	18	0.6167	2.15525	0	54	0.000279799	0.00991437
GO:0080043	quercetin 3-O-glucosyltransferase activity	Function	30	0.741737	2.64704	0	60	0.000285307	0.00992233
GO:0009742	brassinosteroid mediated signaling pathway	Process	23	-0.576536	-1.9004	1	65	0.00030539	0.0103649
GO:0009686	gibberellin biosynthetic process	Process	16	-0.663251	-1.98896	1	39	0.000324359	0.0103649
GO:0008194	UDP-glycosyltransferase activity	Function	44	0.709949	2.78006	0	98	0.000324465	0.0103649
GO:0004364	glutathione transferase activity	Function	38	0.638028	2.48251	0	96	0.000325521	0.0103649
GO:0044550	secondary metabolite biosynthetic process	Process	28	0.477794	1.87178	0	99	0.000325627	0.0103649
GO:0016709	oxidoreductase activity, acting on paired donors, with incorporation or reduction of molecular oxygen, NAD(P)H as one donor, and incorporation of one atom of oxygen	Function	26	0.45791	1.83097	0	114	0.000338868	0.0105169
GO:0043231	intracellular membrane-bounded organelle	Component	33	0.525678	2.13132	0	124	0.000348918	0.0105169
GO:0000036	acyl carrier activity	Function	10	-0.829612	-1.91269	1	12	0.00035014	0.0105169
GO:0005777	peroxisome	Component	56	0.488756	2.00744	0	135	0.00035461	0.0105169
GO:0016707	gibberellin 3-beta-dioxygenase activity	Function	6	-0.901884	-1.8865	1	8	0.000360425	0.0105169
GO:0019825	oxygen binding	Function	30	0.450677	1.90197	0	162	0.000372578	0.0105169
GO:0046686	response to cadmium ion	Process	54	0.391958	1.652	0	164	0.000379219	0.0105169
GO:0016757	transferase activity, transferring glycosyl groups	Function	34	0.430992	1.82769	0	173	0.000385951	0.0105169
GO:0005506	iron ion binding	Function	47	0.463494	1.9754	0	177	0.0003861	0.0105169
GO:0006511	ubiquitin-dependent protein catabolic process	Process	65	0.446382	1.89765	0	175	0.000387297	0.0105169
GO:0020037	heme binding	Function	44	0.438452	1.87199	0	182	0.000392003	0.0105169
GO:0004842	ubiquitin-protein transferase activity	Function	75	0.387753	1.68195	0	210	0.000424809	0.0110761
GO:0003881	CDP-diacylglycerol-inositol 3-phosphatidyltransferase activity	Function	5	0.931957	1.78887	1	5	0.000433839	0.0110761
GO:0005773	vacuole	Component	79	0.352471	1.54898	0	227	0.000434216	0.0110761
GO:0015020	glucuronosyltransferase activity	Function	6	0.917157	1.85157	1	6	0.00044238	0.0110761
GO:0046658	anchored component of plasma membrane	Component	25	-0.540297	-1.81313	2	72	0.000451331	0.0110761
GO:0102360	daphnetin 3-O-glucosyltransferase activity	Function	6	0.852239	1.93716	1	9	0.000454133	0.0110761
GO:0102425	myricetin 3-O-glucosyltransferase activity	Function	6	0.852239	1.93716	1	9	0.000454133	0.0110761
GO:0047893	flavonol 3-O-glucosyltransferase activity	Function	7	0.825691	1.92309	1	10	0.000463285	0.0111005
GO:0022626	cytosolic ribosome	Component	17	-0.605482	-1.89423	2	48	0.000473859	0.0111005
GO:0015369	calcium:proton antiporter activity	Function	10	0.717322	1.90801	1	16	0.000485791	0.0111005
GO:0051707	response to other organism	Process	8	0.710088	1.94522	1	18	0.000486618	0.0111005
GO:0005388	calcium-transporting ATPase activity	Function	13	-0.666379	-1.94047	2	33	0.000490436	0.0111005
GO:0009828	plant-type cell wall loosening	Process	12	-0.664819	-1.94716	2	34	0.000490597	0.0111005
GO:0061631	ubiquitin conjugating enzyme activity	Function	18	0.663522	2.02111	1	28	0.000500125	0.0111814
GO:0006636	unsaturated fatty acid biosynthetic process	Process	9	-0.833703	-1.88298	2	11	0.000527426	0.011653
GO:0003968	RNA-directed 5'-3' RNA polymerase activity	Function	5	-0.883625	-1.84831	2	8	0.000540638	0.011806
GO:0003857	3-hydroxyacyl-CoA dehydrogenase activity	Function	5	0.921232	1.76828	2	5	0.000650759	0.0140474
GO:0048046	apoplast	Component	43	-0.404059	-1.55837	4	201	0.000659544	0.0140753
GO:0015491	cation:cation antiporter activity	Function	9	0.842241	1.91444	2	9	0.000681199	0.0143741
GO:0004134	4-alpha-glucanotransferase activity	Function	5	-0.936985	-1.72735	3	5	0.00074184	0.0154255
GO:0050897	cobalt ion binding	Function	14	0.634443	1.93254	2	28	0.000750188	0.0154255
GO:0000325	plant-type vacuole	Component	17	0.619627	1.93684	2	31	0.000755668	0.0154255
GO:0009926	auxin polar transport	Process	16	-0.607181	-1.85804	4	43	0.000802697	0.0162093
GO:0010150	leaf senescence	Process	15	0.544798	1.8691	2	49	0.000826674	0.0165159
GO:0009705	plant-type vacuole membrane	Component	24	0.518394	1.89118	2	67	0.000880799	0.017412
GO:0016629	12-oxophytodienoate reductase activity	Function	7	0.878846	1.85817	3	7	0.000893455	0.0174782
GO:0004834	tryptophan synthase activity	Function	5	0.807622	1.88101	3	10	0.000926569	0.0177561
GO:0006552	leucine catabolic process	Process	7	0.806921	1.87937	3	10	0.000926569	0.0177561
GO:0016226	iron-sulfur cluster assembly	Process	9	0.713716	1.86674	3	15	0.000962464	0.0180809
GO:0004497	monooxygenase activity	Function	23	0.449915	1.74336	2	92	0.000962773	0.0180809
